# Population genomics of the inquiline social parasite *Acromyrmex insinuator* and its leaf-cutting ant hosts *A. echinatior* and *A. octospinosus* reveals cryptic differentiation and reduced efficiency of selection in the parasite

**DOI:** 10.64898/2026.08.14.744094

**Authors:** Lukas Schrader, Morten Schiøtt, Rasmus S. Larsen, Mohammed Errbii, Hailin Pan, Qiye Li, Guojie Zhang, Jacobus J. Boomsma

**Affiliations:** Department of Biology, Centre for Social Evolution & Section for Ecology and Evolution, University of Copenhagen, Denmark; Institute for Evolution and Biodiversity, University Münster, Germany; Section for Protein and Enzyme Technology, Department of Biotechnology and Biomedicine, Technical University of Denmark, 2800 Kgs. Lyngby, Denmark; State Key Laboratory of Genome and Multi-omics Technologies, & Shenzhen Key Laboratory of Forensics, BGI Research, Shenzhen 518083, China; College of Life Sciences, University of Chinese Academy of Sciences, Beijing, China; Villum Center for Biodiversity Genomics, Department of Biology, University of Copenhagen, Copenhagen 2100, Denmark; Centre for Evolutionary and Organismal Biology, Women’s Hospital, & Liangzhu Laboratory, School of Medicine, Zhejiang University, Hangzhou 310058, China

**Keywords:** sympatric speciation, population differentiation, gene flow, relaxed selection, genome erosion

## Abstract

Inquiline social parasites usurp colonies of closely related host ants to exploit their social resources. They are almost invariably rare, patchily distributed and difficult to study. Building on almost 25 years of fieldwork in Panama on the social parasite *Acromyrmex insinuator* and its hosts *A. echinatior* and *A. octospinosus*, we use population genomic analyses to test three hypotheses about the evolution of inquiline social parasites: (1) that parasites have extremely reduced effective population sizes, (2) that their genetic variation at coding and non-coding sites shows signatures of eroded adaptive potential, and (3) that they are fully reproductively isolated from their sympatric hosts. We show that the two host species are completely distinct, whereas the parasite has dramatically reduced genetic diversity and effective population size, despite minor ongoing gene flow with its primary host *A. echinatior*. Non-synonymous sites evolve at rates nearly indistinguishable from synonymous sites, indicating a marked reduction in the efficiency of natural selection, consistent with the short evolutionary lifespan of inquiline social parasite lineages. Finally, we uncover clear sub-structure in the *A. insinuator* population, with two genetically distinct lineages co-occurring in the Panama Canal Zone that significantly differ in their likelihood of exploiting the secondary host *A. octospinosus*.
