## Supplementary Table S1 for "Population genomics of the inquiline social parasite *Acromyrmex insinuator* and its leaf-cutting ant hosts *A. echinatior* and *A. octospinosus* reveals cryptic differentiation and reduced efficiency of selection in the parasite"

### Sheet: Supplementary Table S1
Supplementary Table S1: Overview of all sequenced samples (sample IDs and collection codes) of the social parasite Acromyrmex insinuator and its two host species A. echinatior and A. octospinosus, with supplementary information on (sub)population, geographical location, species identity, sampling form, specimen caste, year of collection, map location (Gamboa area only), number of parasite queens …
Sample ID	(Sub-)population	Collection code	Location	Species	Sampling form	Specimen caste	A. insinuator parasitized	Collection Year	Precise location (Gamboa only)	Number of A.insinuator queens	Alates present	Host + Parasite genetic data present	sampling date	#gardens	total volume	secondary ID	sequencing library ID	DNA integrity	extracted DNA (µg)	Insufficient sequencing data quality
BAe-001	BAe	BBF35	Boca Brava	A. echinatior	foundress	Foundress		2016					2028-04-01			1A	wHAXPI040924-17	Degraded slightly	1.155	X
BAe-002	BAe	BBF57	Boca Brava	A. echinatior	foundress	Foundress		2016					2028-04-01			2A	wHAXPI040925-18	Degraded slightly	3	X
BAe-006	BAe	BBF9	Boca Brava	A. echinatior	foundress	Foundress		2016					2028-04-01			6A	wHAXPI040926-21	Degraded slightly	3.725	X
BAe-007	BAe	BBF2	Boca Brava	A. echinatior	foundress	Foundress		2016					2028-04-01			7A	wHAXPI040870-23	Degraded slightly	3.1	X
BAe-008	BAe	BBF46	Boca Brava	A. echinatior	foundress	Foundress		2016					2028-04-01			8A	wHAXPI040865-24	Degraded slightly	1.155
BAe-009	BAe	BBF18	Boca Brava	A. echinatior	foundress	Foundress		2016					2028-04-01			9A	wHAXPI040886-26	Degraded slightly	1.685	X
BAe-010	BAe	BBF1	Boca Brava	A. echinatior	foundress	Foundress		2016					2028-04-01			10A	wHAXPI040860-30	Degraded slightly	7	X
BAe-011	BAe	BBF26	Boca Brava	A. echinatior	foundress	Foundress		2016					2028-04-01			11A	wHAXPI040889-31	Degraded slightly	2.16	X
BAe-012	BAe	BBF37	Boca Brava	A. echinatior	foundress	Foundress		2016					2028-04-01			12A	wHAXPI040867-32	Degraded slightly	3.9	X
BAe-013	BAe	BBF4	Boca Brava	A. echinatior	foundress	Foundress		2016					2028-04-01			13A	wHAXPI040866-34	Degraded slightly	1.695
BAe-014	BAe	BBF25	Boca Brava	A. echinatior	foundress	Foundress		2016					2028-04-01			14A	wHAXPI040883-35	Degraded slightly	1.475
BAe-015	BAe	BBF36	Boca Brava	A. echinatior	foundress	Foundress		2016					2028-04-01			15A	wHAXPI040878-37	Degraded slightly	1.12
BAe-016	BAe	BBF31	Boca Brava	A. echinatior	foundress	Foundress		2016					2028-04-01			16A	wHAXPI040862-43	Degraded slightly	1.53
BAe-017	BAe	BBF76	Boca Brava	A. echinatior	foundress	Foundress		2016					2028-04-01			17A	wHAXPI040872-45	Degraded slightly	1.645
BAe-018	BAe	BBF16	Boca Brava	A. echinatior	foundress	Foundress		2016					2028-04-01			18A	wHAXPI040855-50	Degraded slightly	1.295
BAe-019	BAe	BBF20	Boca Brava	A. echinatior	foundress	Foundress		2016					2028-04-01			19A	wHAXPI040884-52	Degraded slightly	1.62
BAe-020	BAe	BBF87	Boca Brava	A. echinatior	foundress	Foundress		2016					2028-04-01			20A	wHAXPI040881-53	Degraded slightly	1.625
BAe-021	BAe	BBF68	Boca Brava	A. echinatior	foundress	Foundress		2016					2028-04-01			21A	wHAXPI040877-54	Degraded slightly	1.515
BAe-022	BAe	BBF73	Boca Brava	A. echinatior	foundress	Foundress		2016					2028-04-01			22A	wHAXPI040868-57	Degraded slightly	1.415
BAe-023	BAe	BBF84	Boca Brava	A. echinatior	foundress	Foundress		2016					2028-04-01			23A	wHAXPI040879-58	Degraded slightly	2.305
BAe-024	BAe	BBF74	Boca Brava	A. echinatior	foundress	Foundress		2016					2028-04-01			24A	wHAXPI040871-59	Degraded slightly	1.27
BAe-025	BAe	BBF66	Boca Brava	A. echinatior	foundress	Foundress		2016					2028-04-01			25A	wHAXPI040874-60	Degraded slightly	1.595	X
BAe-026	BAe	BBF49	Boca Brava	A. echinatior	foundress	Foundress		2016					2028-04-01			26A	wHAXPI040873-61	Degraded slightly	1.64
BAe-027	BAe	BBF17	Boca Brava	A. echinatior	foundress	Foundress		2016					2028-04-01			27A	wHAXPI040875-62	Degraded slightly	1.985
BAe-028	BAe	BBF8	Boca Brava	A. echinatior	foundress	Foundress		2016					2028-04-01			28A	wHAXPI040888-68	Degraded slightly	1.655
BAe-029	BAe	BBF15	Boca Brava	A. echinatior	foundress	Foundress		2016					2028-04-01			29A	wHAXPI040856-70	Degraded slightly	1.915
BAe-030	BAe	BBF51	Boca Brava	A. echinatior	foundress	Foundress		2016					2028-04-01			30A	wHAXPI040882-71	Degraded slightly	1.88
BAe-031	BAe	BBF29	Boca Brava	A. echinatior	foundress	Foundress		2016					2028-04-01			31A	wHAXPI040885-72	Degraded slightly	1.72
BAe-032	BAe	BBF62	Boca Brava	A. echinatior	foundress	Foundress		2016					2028-04-01			32A	wHAXPI040858-75	Degraded slightly	1.85
BAe-033	BAe	BBF67	Boca Brava	A. echinatior	foundress	Foundress		2016					2028-04-01			33A	wHAXPI040880-76	Degraded slightly	1.66
BAe-034	BAe	BBF69	Boca Brava	A. echinatior	foundress	Foundress		2016					2028-04-01			34A	wHAXPI040857-77	Degraded slightly	1.89
BAe-036	BAe	BBF28	Boca Brava	A. echinatior	foundress	Foundress		2016					2028-04-01			36A	wHAXPI040863-78	Degraded slightly	1.81
BAe-038	BAe	Ae736	Boca Brava	A. echinatior	colony	Gyne	NO	2016		0			2024-04-01			38A	wHAXPI040864-79	Degraded slightly	2.05
BAe-039	BAe	Ae737	Boca Brava	A. echinatior	colony	Gyne	NO	2016		0			2025-04-01			39A	wHAXPI040861-80	Degraded slightly	1.685
BAe-040	BAe	Ae738	Boca Brava	A. echinatior	colony	Gyne	NO	2016		0			2025-04-01			40A	wHAXPI040869-81	Degraded slightly	1.525
BAe-043	BAe	Ae741	Boca Brava	A. echinatior	colony	Large worker	NO	2016		0			2026-04-01			43A	wHAXPI040859-83	Degraded slightly	1.0626
BAe-044	BAe	Ae742	Boca Brava	A. echinatior	colony	Gyne	NO	2016		0			2026-04-01			44A	wHAXPI040876-84	Degraded slightly	1.6912
BAe-047	BAe	Ae745	Boca Brava	A. echinatior	colony	Gyne	NO	2016		0			2027-04-01			47A	wHAXPI040939-85	Degraded slightly	2.335
BAe-049	BAe	Ae747	Boca Brava	A. echinatior	colony	Gyne	NO	2016		0			2027-04-01			49A	wHAXPI040940-86	Degraded slightly	2.6
BAe-050	BAe	Ae748	Boca Brava	A. echinatior	colony	Gyne	NO	2016		0			2027-04-01			50A	wHAXPI040941-87	Degraded slightly	2.575
BAe-105	BAe	BBF83	Boca Brava	A. echinatior	foundress	Foundress		2016					2028-04-01			105A	wHAXPI040944-92	Degraded slightly	1.535
BAe-106	BAe	BBF9	Boca Brava	A. echinatior	foundress	Foundress		2016					2028-04-01			106A	wHAXPI040945-93	Degraded slightly	2.155
BAe-107	GAe	BBF14	Boca Brava	A. echinatior	foundress	Foundress		2016					2028-04-01			107A	wHAXPI040946-94	Degraded slightly	1.165
BAe-108	BAe	BBF72	Boca Brava	A. echinatior	foundress	Foundress		2016					2028-04-01			108A	wHAXPI040947-95	Degraded slightly	1.69
BAe-109	BAe	BBF14b	Boca Brava	A. echinatior	foundress	Foundress		2016					2028-04-01			109A	wHAXPI040948-96	Degraded slightly	1.315
BAe-110	BAe	BBF23	Boca Brava	A. echinatior	foundress	Foundress		2016					2028-04-01			110A	wHAXPI040949-100	Degraded slightly	1.91
BAe-111	BAe	BBF44	Boca Brava	A. echinatior	foundress	Foundress		2016					2028-04-01			111A	wHAXPI040950-103	Degraded slightly	1.945
BAe-112	BAe	BBF34	Boca Brava	A. echinatior	foundress	Foundress		2016					2028-04-01			112A	wHAXPI040951-108	Degraded slightly	1.435
BAe-113	BAe	BBF10	Boca Brava	A. echinatior	foundress	Foundress		2016					2028-04-01			113A	wHAXPI040952-140	Degraded slightly	1.67
BAe-114	BAe	BBF72	Boca Brava	A. echinatior	foundress	Foundress		2016					2028-04-01			114A	wHAXPI040953-142	Degraded slightly	1.09
CAe-101	CAe	Ae729	Cerro Zuela	A. echinatior	colony	Gyne	NO	2015		0			2022-05-01			101A	wHAXPI040942-88	Degraded slightly	1.865
CAe-102	CAe	Ae730	Cerro Zuela	A. echinatior	colony	Large worker	NO	2015		0			2022-05-01			102A	wHAXPI040943-90	Degraded slightly	1.74	X
CAe-103	CAe	Ae731	Cerro Zuela	A. echinatior	colony	Large worker	NO	2015		0			2022-05-01			103A	wHAXPI040397-93	Degraded slightly	0.3275
CAe-104	CAe	Ae732	Cerro Zuela	A. echinatior	colony	Large worker	NO	2015		0			2022-05-01			104A	wHAXPI040398-94	Degraded slightly	0.785
GAe-051	GAe	Ae416	Gamboa	A. echinatior	colony	Gyne	NO	2009	Black place		alates		2012-05-01			51A	wHAXPI040373-95	Degraded moderately	1.3608
GAe-052	GAe	Ae393	Gamboa	A. echinatior	colony	Gyne	YES	2009	Black place			YES	2021-04-01			52B	wHAXPI040406-8	Degraded slightly	1.512
GAe-053	GAe	Ae405	Gamboa	A. echinatior	colony	Gyne	NO	2009	Black place		alates		2020-05-01			53C	wHAXPI040584-16	Degraded slightly	1.5568
GAe-054	GAe	Ae406	Gamboa	A. echinatior	colony	Gyne	YES	2009	Gamboa town house garden				2023-05-01			54A	wHAXPI040615-35	Degraded slightly	1.7528
GAe-055	GAe	Ae387	Gamboa	A. echinatior	colony	Gyne	NO	2009	Gamboa town house garden				2012-04-01			55B	wHAXPI040407-9	Degraded slightly	0.8624
GAe-056	GAe	Ae420	Gamboa	A. echinatior	colony	Gyne	YES	2009	Summit	1			2006-06-01			56A	wHAXPI040616-37	Degraded slightly	1.2544
GAe-057	GAe	Ae423	Gamboa	A. echinatior	colony	Gyne	YES	2009	Miraflores	1		YES (low quality parasite sample)	2008-06-01			57A	wHAXPI040617-43	Degraded slightly	1.9152
GAe-058	GAe	Ae427	Gamboa	A. echinatior	colony	Gyne	NO	2009	Gamboa Pond				2011-06-01			58B	wHAXPI040408-11	Degraded slightly	1.96
GAe-060	GAe	Ae449	Gamboa	A. echinatior	colony	Gyne	NO	2010	Boulevard				2018-03-01			60B	wHAXPI040409-12	Degraded slightly	2.4976
GAe-061	GAe	Ae452	Gamboa	A. echinatior	colony	Gyne	NO	2010	Near 183		alates		2022-03-01			61C	wHAXPI040609-18	Degraded moderately	1.1704
GAe-062	GAe	Ae453	Gamboa	A. echinatior	colony	Gyne	YES	2010	Near 183	2	alates		2022-03-01			62C	wHAXPI040591-21	Degraded slightly	1.7304
GAe-063	GAe	Ae455	Gamboa	A. echinatior	colony	Gyne	NO	2010	Clayton				2025-03-01			63A	wHAXPI040618-45	Degraded slightly	1.7304
GAe-065	GAe	Ae457	Gamboa	A. echinatior	colony	Gyne	NO	2010	Clayton				2025-03-01			65C	wHAXPI040593-24	Degraded moderately	2.2848
GAe-066	GAe	Ae458	Gamboa	A. echinatior	colony	Gyne	NO	2010	Clayton				2025-03-01			66A	wHAXPI040619-50	Degraded moderately	2.072
GAe-067	GAe	Ae459	Gamboa	A. echinatior	colony	Gyne	YES	2010	Clayton	5		YES (low quality parasite sample)	2025-03-01			67B	wHAXPI040607-13	Degraded slightly	1.9488
GAe-068	GAe	Ae461	Gamboa	A. echinatior	colony	Gyne	NO	2010	Restaurant near Miraflores				1930-03-01			68A	wHAXPI040620-52	Degraded moderately	1.372
GAe-069	GAe	Ae467	Gamboa	A. echinatior	colony	Gyne	YES	2010	Restaurant near Miraflores	1			2003-04-01			69A	wHAXPI040374-96	Degraded moderately	0.9688
GAe-070	GAe	Ae480	Gamboa	A. echinatior	colony	Gyne	YES	2010	Schoolhouse				2005-05-01			70A	wHAXPI040621-53	Degraded slightly	2.1728
GAe-071	GAe	Ae702	Gamboa	A. echinatior	colony	Gyne	NO	2014	Schoolhouse		alates		2008-05-01			71A	wHAXPI040622-54	Degraded slightly	1.092
GAe-072	GAe	Ae711	Gamboa	A. echinatior	colony	Gyne	NO	2014	Schoolhouse		alates		2026-05-01			72A	wHAXPI040623-57	Degraded slightly	1.1928
GAe-073	GAe	Ae134	Gamboa	A. echinatior	colony	Gyne	YES	2000	Boulevard	1	alates (parasite)		?			73A	wHAXPI040624-58	Degraded slightly	1.1368
GAe-077	GAe	Ae363	Gamboa	A. echinatior	colony	Gyne	NO	2008	?		alates		2019-05-01			77B	wHAXPI040608-14	Degraded slightly	1.9376
GAe-079	GAe	Ae400	Gamboa	A. echinatior	colony	Large worker	NO	2009	Black place		alates		2016-05-01			79E	wHAXPI040612-31	Degraded slightly	0.4816
GAe-080	GAe	Ae131	Gamboa	A. echinatior	colony	Gyne	YES	2000	Schoolhouse	17	many alates (host+parasite)	YES	2019-04-01			80A	wHAXPI040625-59	Degraded slightly	1.2656
GAe-081	GAe	Ae749	Gamboa	A. echinatior	colony	Gyne	YES	2016	Schoolhouse	1			2005-05-01			81A	wHAXPI040626-60	Degraded slightly	2.4584
GAe-083	GAe	Ae291	Gamboa	A. echinatior	colony	Large worker	NO	2005	Schoolhouse				2007-05-01			83A	wHAXPI040376-103	Degraded slightly	0.6604
GAe-084	GAe	Ae300	Gamboa	A. echinatior	colony	Large worker	NO	2006	Boulevard				2010-05-01			84B	wHAXPI040582-15	Degraded slightly	0.588
GAe-085	GAe	Ae301	Gamboa	A. echinatior	colony	Large worker	NO	2006	Boulevard				2014-05-01			85E	wHAXPI040613-32	Degraded slightly	0.7448
GAe-086	GAe	Ae302	Gamboa	A. echinatior	colony	Large worker	NO	2006	Boulevard				2015-05-01			86A	wHAXPI040377-108	Degraded slightly	0.9128
GAe-087	GAe	Ae304	Gamboa	A. echinatior	colony	Large worker	NO	2006	Boulevard				2024-05-01			87A	wHAXPI040378-140	Degraded slightly	0.5876
GAe-088	GAe	Ae305	Gamboa	A. echinatior	colony	Large worker	NO	2006	Boulevard				2024-05-01			88A	wHAXPI040379-142	Degraded slightly	0.6916
GAe-089	GAe	Ae306	Gamboa	A. echinatior	colony	Large worker	NO	2006	Boulevard				2024-05-01			89A	wHAXPI040380-143	Degraded slightly	0.55
GAe-090	GAe	Ae311	Gamboa	A. echinatior	colony	Large worker	NO	2006	Boulevard				2025-05-01			90A	wHAXPI040208-26	Degraded slightly	0.5928
GAe-091	GAe	Ae312	Gamboa	A. echinatior	colony	Large worker	YES	2006	Boulevard	1			2025-05-01			91A	wHAXPI040221-30	Degraded slightly	0.5928
GAe-092	GAe	Ae321	Gamboa	A. echinatior	colony	Large worker	YES	2006	Schoolhouse	3			2026-05-01			92A	wHAXPI040219-31	Degraded slightly	0.6656
GAe-093	GAe	Ae322	Gamboa	A. echinatior	colony	Large worker	YES	2006	Schoolhouse	1			2026-05-01			93D	wHAXPI040589-26	Degraded slightly	0.8736
GAe-094	GAe	Ae359	Gamboa	A. echinatior	colony	Large worker	NO	2008	?		alates (mixed)	YES	2017-05-01			94D	wHAXPI040611-30	Degraded slightly	1.2208
GAe-095	GAe	Ae336	Gamboa	A. echinatior	colony	Large worker	NO	2007	Schoolhouse				?			95A	wHAXPI040214-32	Degraded slightly	0.6656
GAe-096	GAe	Ae338	Gamboa	A. echinatior	colony	Large worker	NO	2007	Schoolhouse				?			96E	wHAXPI040614-34	Degraded slightly	1.1648
GAe-098	GAe	Ae341	Gamboa	A. echinatior	colony	Large worker	NO	2007	Boulevard				?			98A	wHAXPI040220-34	Degraded slightly	0.5512
GAe-100	GAe	Ae361	Gamboa	A. echinatior	colony	Large worker	NO	2008	Near 183				2019-05-01			100A	wHAXPI040217-35	Degraded slightly	0.7488
GAi-001	GAi-right	Ae006	Gamboa	A. insinuator	colony	Queen		1993	Gamboa pond (edge)	5	alates (parasite)		2029-04-01	1	big	P1A	wHAXPI040627-61	Degraded slightly	1.865
GAi-002	GAi-right	Ae064	Gamboa	A. insinuator	colony	Queen		1998	Boulevard	3			2009-05-01	?	?	P2A	wHAXPI040381-37	Degraded slightly	0.78
GAi-003	GAi-right	Ae064	Gamboa	A. insinuator	colony	Queen		1998	Boulevard				2009-05-01			P3A	wHAXPI040382-43	Degraded slightly	0.6
GAi-004	GAi-right	Ae064	Gamboa	A. insinuator	colony	Queen		1998	Boulevard				2009-05-01			P4A	wHAXPI040628-62	Degraded slightly	1.395
GAi-005	GAi-right	Ao069	Gamboa	A. insinuator	colony	Queen		1998	Gamboa pond (edge)	2			2019-05-01	2	> 2000	P5A	wHAXPI040383-45	Degraded slightly	0.9
GAi-006	GAi-right	Ao069	Gamboa	A. insinuator	colony	Queen		1998	Gamboa pond (edge)				2019-05-01			P6A	wHAXPI040629-68	Degraded slightly	1.37
GAi-007	GAi-right	Ae129	Gamboa	A. insinuator	colony	Gyne		2000	Schoolhouse	2	massive alates (host)		2017-04-01	4	21450	P7A	wHAXPI040630-70	Degraded slightly	1.16
GAi-009	GAi-right	Ae133	Gamboa	A. insinuator	colony	Queen		2000	Boulevard	1	alates (host+parasite)		2023-04-01	1	1050	P9A	wHAXPI040631-71	Degraded slightly	1.505
GAi-010	GAi-?	Ae134	Gamboa	A. insinuator	colony	Queen		2000	Boulevard		alates (host)		2023-04-01	2	2850	P10A	wHAXPI040632-72	Degraded slightly	3.825	X
GAi-011	GAi-left	Ae359	Gamboa	A. insinuator	colony	Queen		2008	?	18	alates (host+parasite)	YES	2017-05-01	?	?	P11A	wHAXPI040633-75	Degraded slightly	1.35
GAi-019	GAi-left	Ae362	Gamboa	A. insinuator	colony	Queen		2008	Near 183	2	few alates (parasite)		2019-05-01	?	?	P19A	wHAXPI040634-76	Degraded slightly	2
GAi-020	GAi-left	Ao374	Gamboa	A. insinuator	colony	Queen		2008	Schoolhouse	2			2027-05-01	?	big	P20A	wHAXPI040635-77	Degraded slightly	2.525
GAi-021	GAi-left	Ao374	Gamboa	A. insinuator	colony	Queen		2008	Schoolhouse				2027-05-01			P21A	wHAXPI040636-78	Degraded slightly	4.35
GAi-022	GAi-left	Ae393	Gamboa	A. insinuator	colony	Queen		2009	Black place			YES	2021-04-01	?	very big	P22A	wHAXPI040637-79	Degraded slightly	1.55
GAi-023	GAi-left	Ae393	Gamboa	A. insinuator	colony	Queen		2009	Black place				2021-04-01			P23A	wHAXPI040638-80	Degraded slightly	1.535
GAi-024	GAi-left	Ae393	Gamboa	A. insinuator	colony	Queen		2009	Black place				2021-04-01			P24A	wHAXPI040639-81	Degraded slightly	2.365
GAi-025	GAi-left	Ae413	Gamboa	A. insinuator	colony	Queen		2009	Albrook	2			2025-05-01	?	?	P25A	wHAXPI040640-83	Degraded slightly	1.125
GAi-026	GAi-right	Ae413	Gamboa	A. insinuator	colony	Queen		2009	Albrook				2025-05-01			P26A	wHAXPI040384-50	Degraded slightly	0.855
GAi-027	GAi-left	Ao414	Gamboa	A. insinuator	colony	Queen		2009	Gamboa pond	7			2025-05-01	?	?	P27A	wHAXPI040385-52	Degraded slightly	0.92
GAi-028	GAi-left	Ao414	Gamboa	A. insinuator	colony	Queen		2009	Gamboa pond				2025-05-01			P28A	wHAXPI040641-84	Degraded slightly	1.405
GAi-029	GAi-left	Ao414	Gamboa	A. insinuator	colony	Queen		2009	Gamboa pond				2025-05-01			P29A	wHAXPI040386-53	Degraded slightly	0.75
GAi-030	GAi-left	Ao414	Gamboa	A. insinuator	colony	Queen		2009	Gamboa pond				2025-05-01			P30A	wHAXPI040387-54	Degraded slightly	0.2
GAi-031	GAi-left	Ae460	Gamboa	A. insinuator	colony	Gyne		2010	Gamboa pond	1	alates (parasite)		2025-03-01	?	?	P31A	wHAXPI040388-57	Degraded slightly	0.77
GAi-032	GAi-right	Ae467	Gamboa	A. insinuator	colony	Queen		2010	Restaurant near Miraflores	1	alates (host+parasite)		2003-04-01	1	525	P32A	wHAXPI040642-85	Degraded slightly	1.13
GAi-033	GAi-left	Ae749	Gamboa	A. insinuator	colony	Queen		2016	Schoolhouse			YES	2005-05-01	1	?	P33A	wHAXPI040389-58	Degraded slightly	0.49
GAi-034	GAi-left	Ae749	Gamboa	A. insinuator	colony	Queen		2016	Schoolhouse				2005-05-01			P34A	wHAXPI040390-59	Degraded slightly	0.43
GAi-035	GAi-left	Ae753	Gamboa	A. insinuator	colony	Queen		2016	Schoolhouse	2			2009-05-01	1	big	P35A	wHAXPI040391-60	Degraded slightly	0.275
GAi-036	GAi-left	Ae753	Gamboa	A. insinuator	colony	Queen		2016	Schoolhouse				2009-05-01			P36A	wHAXPI040428-61	Degraded slightly	0.4725
GAi-037	GAi-left	Founding queen Ai1	Gamboa	A. insinuator	foundress	Foundress		2016	Gamboa				?			P37A	wHAXPI040429-62	Degraded slightly	0.83
GAi-038	GAi-left	Founding queen Ai2	Gamboa	A. insinuator	foundress	Foundress		2016	Gamboa				?			P38A	wHAXPI040430-68	Degraded slightly	0.845
GAi-040	GAi-left	Ao352	Gamboa	A. insinuator	colony	Queen		2008	Boulevard	3			2002-05-01	?	?	P40A	wHAXPI040431-70	Degraded slightly	0.77
GAi-041	GAi-left	Ao352	Gamboa	A. insinuator	colony	Queen		2008	Boulevard				2002-05-01			P41A	wHAXPI040432-71	Degraded slightly	0.885
GAi-042	GAi-left	Ao352	Gamboa	A. insinuator	colony	Queen		2008	Boulevard				2002-05-01			P42A	wHAXPI040643-86+1	Degraded slightly	1.045
GAi-043	GAi-left	Ao365	Gamboa	A. insinuator	colony	Queen		2008	?	4	some alates (host)		2020-05-01	4	?	P43A	wHAXPI040644-87+1	Degraded slightly	1.035
GAi-044	GAi-left	Ao365	Gamboa	A. insinuator	colony	Queen		2008	?				2020-05-01			P44A	wHAXPI040645-88+1	Degraded slightly	1.51
GAi-045	GAi-left	Ao365	Gamboa	A. insinuator	colony	Queen		2008	?				2020-05-01			P45A	wHAXPI040904-90	Degraded slightly	1.055
GAi-046	GAi-left	Ao365	Gamboa	A. insinuator	colony	Queen		2008	?				2020-05-01			P46A	wHAXPI040905-92	Degraded slightly	1.26
GAi-047	GAi-left	Ao366	Gamboa	A. insinuator	colony	Queen		2008	Gamboa pond	1			2021-05-01	?	big	P47A	wHAXPI040433-72	Degraded slightly	0.93
GAi-053	GAi-left	Ao403	Gamboa	A. insinuator	colony	Queen		2009	Gamboa pond (Herre house)	2			2020-05-01	?	?	P53A	wHAXPI040906-93	Degraded slightly	1.495
GAi-055	GAi-left	Ao408	Gamboa	A. insinuator	colony	Queen		2009	Near 183 (forest)	5			2023-05-01	?	?	P55A	wHAXPI040907-94	Degraded moderately	1.07
GAi-056	GAi-left	Ao414	Gamboa	A. insinuator	colony	Queen		2009	Gamboa pond				2025-05-01			P56A	wHAXPI040908-95	Degraded moderately	1.665
GAi-057	GAi-left	Ao414	Gamboa	A. insinuator	colony	Queen		2009	Gamboa pond				2025-05-01			P57A	wHAXPI040434-75	Degraded slightly	0.65
GAi-058	GAi-right	Ae417	Gamboa	A. insinuator	colony	Queen		2009	Summit	5			2005-06-01	?	?	P58A	wHAXPI040435-76	Degraded moderately	0.78
GAi-060	GAi-right	Ae417	Gamboa	A. insinuator	colony	Queen		2009	Summit				2005-06-01			P60A	wHAXPI040909-96	Degraded slightly	1.895
GAi-062	GAi-left	Ae453	Gamboa	A. insinuator	colony	Queen		2010	Near 183 (house 154)	2	alates (host)		2022-03-01	3	3200	P62A	wHAXPI040910-100	Degraded slightly	1.515
GAi-063	GAi-left	Ae453	Gamboa	A. insinuator	colony	Queen		2010	Near 183 (house 154)				2022-03-01			P63A	wHAXPI040437-78	Degraded slightly	0.625
GAi-064	GAi-right (tentatively)	Ae423	Gamboa	A. insinuator	colony	Queen		2009	Restaurant near Miraflores	1			2008-06-01	?	?	P64A	wHAXPI040438-79	Degraded slightly	0.61	X
GAi-065	GAi-left	Ae459	Gamboa	A. insinuator	colony	Queen		2010	Clayton	5			2025-03-01	1	1800	P65A	wHAXPI040439-80	Degraded slightly	0.765
GAi-066	GAi-right (tentatively)	Ae459	Gamboa	A. insinuator	colony	Queen		2010	Clayton	5	alates		2025-03-01			P66A	wHAXPI040440-81	Degraded slightly	0.705	X
GAi-067	GAi-left	Ae459	Gamboa	A. insinuator	colony	Queen		2010	Clayton				2025-03-01			P67A	wHAXPI040911-103	Degraded slightly	1.425
GAi-068	GAi-left	Ae459	Gamboa	A. insinuator	colony	Queen		2010	Clayton				2025-03-01			P68A	wHAXPI040912-108	Degraded slightly	1.64
GAi-069	GAi-left	Ae459	Gamboa	A. insinuator	colony	Queen		2010	Clayton				2025-03-01			P69A	wHAXPI040441-83	Degraded slightly	0.8
GAi-070	GAi-left	Ae459	Gamboa	A. insinuator	colony	Queen		2010	Clayton				2025-03-01			P70A	wHAXPI040913-140	Degraded slightly	1.015
GAi-071	GAi-left (tentatively)	Ao466	Gamboa	A. insinuator	colony	Queen		2010	Near 183 (forest)	2	alates		1931-03-01	1	448	P71A	wHAXPI040914-142	Degraded slightly	1.065	X
GAi-073	GAi-left	Ae503	Gamboa	A. insinuator	colony	Queen		2010	Gamboa	1			?	?	?	P73A	wHAXPI040443-85	Degraded slightly	0.945
GAi-074	GAi-right	Ae023	Gamboa	A. insinuator	colony	Gyne		1994	Gamboa pond (close to edge)	9			2020-04-01	>2	very big	P74A	wHAXPI040392-86	Degraded moderately	0.88
GAi-075	GAi-right	Ae001	Gamboa	A. insinuator	colony	Queen		1993	Gamboa pond (edge)	12	many alates (parasite)		2026-04-01	1	smallish	P75A	wHAXPI040393-87	Degraded moderately	0.635
GAi-076	GAi-right	Ae001	Gamboa	A. insinuator	colony	Queen		1993	Gamboa pond (edge)				2026-04-01			P76A	wHAXPI040915-143	Degraded moderately	1.265
GAi-077	GAi-right	Ae023	Gamboa	A. insinuator	colony	Queen		1994	Gamboa pond (close to edge)				2020-04-01			P77A	wHAXPI040916-8	Degraded moderately	1.47
GAi-078	GAi-right	Ae070	Gamboa	A. insinuator	colony	Queen		1998	Near 183	4			2019-05-01	3	1616	P78A	wHAXPI040917-9	Degraded slightly	2.48
GAi-081	GAi-left	Ao054	Gamboa	A. insinuator	colony	Queen		1998	Gamboa pond (Ech hill)				2006-05-01			P81A	wHAXPI040918-11	Degraded slightly	1.79
GAi-082	GAi-left	Ao054	Gamboa	A. insinuator	colony	Queen		1998	Gamboa pond (Ech hill)				2006-05-01			P82A	wHAXPI040919-12	Degraded slightly	1.565
GAi-083	GAi-right	Ao054	Gamboa	A. insinuator	colony	Queen		1998	Gamboa pond (Ech hill)	3			2006-05-01	3	3250	P83A	wHAXPI040920-13	Degraded slightly	1.58
GAi-085	GAi-left	Ao059	Gamboa	A. insinuator	colony	Queen		1998	Gamboa pond (edge)	4	alates (host)		2008-05-01	1	6000	P85A	wHAXPI040921-14	Degraded slightly	2.235
GAi-086	GAi-left	Ae131	Gamboa	A. insinuator	colony	Queen		2000	Schoolhouse	17	many alates (host+parasite)	YES	2019-04-01	3	4092	P86A	wHAXPI040922-15	Degraded slightly	1.355
GAi-089	GAi-left	founding Queen Ai28	Gamboa	A. insinuator	foundress	Foundress		2009	Gamboa				?			P89A	wHAXPI040394-88	Degraded slightly	0.89
GAi-090	GAi-left	founding Queen Ai29	Gamboa	A. insinuator	foundress	Foundress		2009	Gamboa				?			P90A	wHAXPI040923-16	Degraded slightly	1.615
GAi-093	GAi-right	Ae039	Gamboa	A. insinuator	colony	Gyne		1996	Gamboa pond (edge)	2			2021-01-01	1	5000	P93A	wHAXPI040395-90	Degraded moderately	0.74
GAi-094	GAi-left	Ae364	Gamboa	A. insinuator	colony	Queen		2008	Boulevard (garden 119)	1	alates (parasite)		2020-05-01	?	?	P94A	wHAXPI040396-92	Degraded slightly	0.77
GAo-059	GAo	Ao441	Gamboa	A. octospinosus	colony	Gyne	NO	2010	Behind 183				2013-03-01	?	?	59C	wHAXPI040585-17	Degraded slightly	3.332
GAo-064	GAo	Ao456	Gamboa	A. octospinosus	colony	Gyne	YES	2010	Clayton	1			2025-03-01	1	1080	64C	wHAXPI040588-23	Degraded slightly	2.1504
GAo-078	GAo	Ao395	Gamboa	A. octospinosus	colony	Gyne	YES	2009	Black place	5			2028-04-01	?	?	78A	wHAXPI040375-100	Degraded moderately	0.9912
